# A conserved long intergenic non-coding RNA containing snoRNA sequences, *lncCOBRA1*, affects Arabidopsis germination and development

**DOI:** 10.1101/2021.11.28.470209

**Authors:** Marianne C. Kramer, Hee Jong Kim, Kyle R. Palos, Benjamin A. Garcia, Eric Lyons, Mark A. Beilstein, Andrew D.L. Nelson, Brian D. Gregory

## Abstract

Long non-coding RNAs (lncRNAs) are an increasingly studied group of non-protein-coding transcripts with a wide variety of molecular functions gaining attention for their roles in numerous biological processes. Nearly 6,000 lncRNAs have been identified in *Arabidopsis thaliana* but many have yet to be studied. Here, we examine a class of previously uncharacterized lncRNAs termed *<u>CO</u>NSERVED IN* <u>B</u>RASSICA <u>RA</u>PA (*lncCOBRA*) transcripts that were previously identified for their high level of sequence conservation in the related crop species *Brassica rapa*, their nuclear-localization and protein-bound nature. In particular, we focus on *lncCOBRA1* and demonstrate that its abundance is highly tissue and developmental specific, with particularly high levels early in germination. *lncCOBRA1* contains two snoRNAs domains within it, making it the first sno-lincRNA example in a non-mammalian system, though we find that it is processed differently than its mammalian counterparts. We further show that plants lacking *lncCOBRA1* display patterns of delayed gemination and are overall smaller than wild-type plants. Lastly, we identify the proteins that interact with *lncCOBRA1* and examine the protein-protein interaction network of *lncCOBRA1*-interacting proteins.
