## Supplementary material for "A conserved long intergenic non-coding RNA containing snoRNA sequences, *lncCOBRA1*, affects Arabidopsis germination and development": Tables

### Sheet: Table 1
Table 1:
Conserved, protein-bound lincRNAs from Gosai et al.
Araport11	Liu et al.	COBRA ID
AT1G05913	AT1NC031460	lncCOBRA1*
AT3G00980	AT3NC000460	lncCOBRA2*
AT3G03435	AT3NC020890	lncCOBRA3*
AT3G04775	AT3NC032690	lncCOBRA4*
AT3G05655	AT3NC040900	lncCOBRA5
AT3G09105	AT3NC086300	lncCOBRA6*
AT4G03905	AT4NC002760	lncCOBRA7*
AT4G04565	AT4NC005680	lncCOBRA8
AT4G13575	AT4NC034360	lncCOBRA9
AT4G06235	AT4NC036680	lncCOBRA10*
AT4G07070	AT4NC048800	lncCOBRA11*
AT5G02645	AT5NC020840	lncCOBRA12*
AT5G07325	AT5NC077900	lncCOBRA13
AT5G07745	AT5NC082220	lncCOBRA14
* denotes sno-lincRNA

### Sheet: Table 2
Table 2:
Proteins not identified in pulldown with scrambled probes in Col-0
Locus	ID
AT5G09660	PMDH2
AT1G59870	PEN3
ATCG00800	RPS3
AT3G52300	ATPQ
ATCG00160	RPS2
AT4G16143	IMPA-2
AT1G54030	MVP1
AT1G06760	HISTONE1.1
AT4G38970	FBA2
AT3G46970	PHS2
AT1G12270	HOP1
AT1G20020	FNR2
AT3G47800	AT3G47800
AT2G32080	PUR ALPHA-1
AT4G38630	RPN10
AT4G27440	PORB
AT3G08740	AT3G08740
AT1G60000	AT1G60000
AT3G42050	AT3G42050
AT1G17470	DRG1
AT5G19350	AT5G19350
AT5G58140	PHOT2
AT1G64550	GCN3; ABCF3
AT3G22640	PAP85
AT3G08530	AT3G08530
AT1G61520	LHCA3
AT3G13580	AT3G13580
AT1G15930	AT1G15930
AT2G30050	AT2G30050
AT4G32840	PFK6
AT1G51060	HTA10
ATCG00820	RPS19
AT1G59900	E1 ALPHA
AT4G36690	ATU2AF65A
AT1G09750	AT1G09750
AT1G49600	RBP47A
AT4G22140	EBS
AT5G05470	EIF2 ALPHA
AT5G36880	ACS

### Sheet: Table 3
Table 3:
COBRA1-interacting proteins involved in transcriptional regulation
Locus ID	Description								Gene ID
AT1G06760	winged-helix DNA-binding transcription factor family protein	HISTONE 1.1 (H1.1)
AT1G51060	Encodes HTA10, a histone H2A protein	HISTONE H2A 10 (HTA10)
AT1G54060	Member of the trihelix DNA binding protein family. Involved in repressing seed maturation genes during seed germination and seedling development.	6B-INTERACTING PROTEIN 1-LIKE 1 (ASIL1)
AT1G61730	DNA-binding storekeeper protein-related transcriptional regulator	ABNORMAL SUSPENSOR 2 (SUS2)
AT1G80070	Encodes a factor that influences pre-mRNA splicing and is required for embryonic development. Mutations result in an abnormal suspensor and embryo lethality
AT2G32080	similar to the conserved animal nuclear protein PUR alpha which was implicated in the control of gene transcription and DNA replication	PURIN-RICH ALPHA 1 (PUR ALPHA-1)
AT3G46780	plastid transcriptionally active 16	PLASTID TRANSCRIPTIONALLY ACTIVE 16
AT3G51800	putative nuclear DNA-binding protein G2p (AtG2) mRNA	ATG2
AT3G61310	AT hook motif DNA-binding family protein	AT-HOOK MOTIF NUCLEAR
AT4G22140	Encoding a chromatin remodeling factor that regulates flowering time.	EARLY BOLTING IN SHORT DAYS (EBS)
AT4G35800	Encodes the unique largest subunit of nuclear DNA-dependent RNA polymerase II; the ortholog of budding yeast RPB1 and a homolog of the E. coli RNA polymerase beta prime subunit.	RNA POLYMERASE II LARGE SUBUNIT (NRPB1)
AT4G36690	Regulates flowering time and displays a redundant role in pollen tube growth together with AtU2AF65b.	ATU2AF65A
AT5G55220	trigger factor type chaperone family protein	TIG1
AT5G56900	CwfJ-like family protein / zinc finger (CCCH-type) family protein

### Sheet: Table 4
Table 4:
Nucleolar lncCOBRA1-interacting proteins
Locus	ID	Description
AT1G61730	AT1G61730	DNA-binding storekeeper protein-related transcriptional regulator
AT2G30050	AT2G30050	transducin family protein / WD-40 repeat family protein
AT3G51800	ATG2	ERBB-3 BINDING PROTEIN 1 (EBP1); (ATG2)
AT5G42020	BIP2	(BIP2);LUMINAL BINDING PROTEIN (BIP)
AT3G52300	ATPQ	ATP SYNTHASE D CHAIN, MITOCHONDRIAL (ATPQ)
AT1G54060	ASIL1	6B-INTERACTING PROTEIN 1-LIKE 1 (ASIL1)
AT3G08580	AAC1	ADP/ATP CARRIER 1 (AAC1)
AT1G02780	EMB2386	EMBRYO DEFECTIVE 2386 (emb2386); Ribosomal protein L19e family protein
AT1G51060	HTA10	HISTONE H2A 10 (HTA10)
AT4G16143	IMPA-2	IMPORTIN ALPHA ISOFORM 2 (IMPA-2)
AT2G33150	KAT2;	POTASSIUM CHANNEL IN ARABIDOPSIS THALIANA 2 (KAT2)
	PED1	PEROXISOME DEFECTIVE 1 (PED1)
	PKT3	PEROXISOMAL 3-KETOACYL-COA THIOLASE 3 (PKT3)
AT3G53020	STV1; RPL24B	SHORT VALVE1 (STV1);RIBOSOMAL PROTEIN L24 (RPL24B)
