## Supplemental Data Set 2 for "A conserved long intergenic non-coding RNA containing snoRNA sequences, *lncCOBRA1*, affects Arabidopsis germination and development"

### Sheet: Sheet1
TGTAGAAATTGCCTCCGATGAT	lncCOBRA1 qPCR Forward set 1	AT1G05913
GCTCAGTTCAGGTCTCCATAAT	lncCOBRA1 qPCR Reverse set 1	AT1G05913
AGACCTGAACTGAGCTGAGGC	lncCOBRA1 qPCR Forward set 2	AT1G05913
ATCTCAGGAGAACGAAAGTTTTGACA	lncCOBRA1 qPCR Reverse set 2	AT1G05913
GTTGAGTCGCTTCGTCTATGT	lncCOBRA3 qPCR Forward	AT3G03435
TGCCATCATAGGATCCTTCAATAA	lncCOBRA3 qPCR Reverse	AT3G03435
TGCACAAGTACTGGGACATC	lncCOBRA5 qPCR Forward	AT3G05655
GATTCGGGTCGGGTCATAAG	lncCOBRA5 qPCR Reverse	AT3G05655
GAAGCCTCCAAGAGAAGGAAG	THO2 qPCR Forward	AT1G24706
GGTCCCATACTGGTCGATAAAG	THO2 qPCR Reverse	AT1G24706
AAACGACTCTCGGCAACGG	5.8S cytosolic rRNA Forward
TTGTGACACCCAGGCAGACG	5.8S cytosolic rRNA Reverse
TCGTAGTTGAACCTTGGGATGG	18S cytosolic rRNA Forward
AGAGCGTAGGCTTGCTTTGAGC	18S cytosolic rRNA Reverse
TGTAGTCTGGAGAAGCGTCCTCAG	25S cytosolic rRNA Forward
GCATTCCCAAACAACCCGAC	25S cytosolic rRNA Reverse
CCATCCATTTCCCTCCAGATT	UBC9 qPCR Forward	AT4G27960
CAGATGCTTCCATTGCTGTTAAT	UBC9 qPCR Reverse	AT4G27960
GGGTCCTTCAGAGAGTCCTTAT	UBC10 qPCR Forward	AT5G53300
GATGGAACACCTTGGTCCTAAA	UBC10 qPCR Reverse	AT5G53300
CACATCGGTTAAGAATTCCGTTTAG	U6 snRNA qPCR Forward	AT5G40395
AAGACCCGAAGGTCAAATCC	U6 snRNA qPCR Reverse	AT5G40395
TATGATTTGATCATCATCGG	lncCOBRA1 protospacer 1
TATATGGCTCTGGAAGAGGG	lncCOBRA1 protospacer 2
CGCTTGTTCAACTCCAAAAAG	CRISPR genotyping primer 1
TTTTGGTATATAAGCTGATGGC	CRISPR genotyping primer 2
TCCGGAcctgtgctccgatccattatca	BspEI lncCOBRA1 whole genomic region Forward	to generate lncCOBRA1pro::lncCOBRA1/lnccobra1-1
TTTGGTNACCataacaaatggttcatcaaattatatagctttgacct	BstEII lncCOBRA1 whole genomic region Reverse	to generate lncCOBRA1pro::lncCOBRA1/lnccobra1-1
CGCTTGTTCAACTCCAAAAAG	SALK_086689 genotyping LP
CCTTGTTGCCTGTGATAATCC	SALK_086689 genotyping RP
GUUCAGAGUUCUACAGUCCGACGAUC	RNA adapter 5 (RA5)	5' RACE
GCCTTGGCACCCGAGAATTCCA	RNA RT primer (RTP)	5' RACE
CCAAAACAACGATAATAGAATCAATACGCGTG	lncCOBRA1 5' RACE Primer 1	5' RACE
CTTACCCCAGATAAAAAAGACACCA	lncCOBRA1 5' RACE Primer 2	5' RACE
GATACGGCGACCACCGAGAT	Internal RA5 Primer	5' RACE
TGGAATTCTCGGGTGCCAAGG	RNA Adapter 3 (RA3)	3' RACE
CAAGCAGAAGACGGCATACGAGATAAAATGGTGACTGGAGTTCCTTGGCACCCGAGAATTCCA	Illumina RNA index primer 35	3' RACE
GCAGAAGACGGCATACGAGAT	RNA primer index universal	3' RACE
TGGTGTCTTTTTTATCTGGGGTAAG	lncCOBRA1 3' RACE Primer 1	3' RACE
GATACTTCTGTTCTCTCTTTATTG	lncCOBRA1 RT 1F	RT-PCR
GAAAGTTTTGACATCATAAGAGC	lncCOBRA1 RT 1R	RT-PCR
GAGAATAATGTGACCATACAATCT	lncCOBRA1 RT 2R	RT-PCR
TTATCTTATCCAAACCTATGGC	lncCOBRA1 RT 3R	RT-PCR
GTTACAACTTTTGGTTTGCAATGG	lncCOBRA1 RT 4R	RT-PCR
CAAATGGTTCATCAAATTATATAGC	lncCOBRA1 RT 5R	RT-PCR
tcggaggcaatttctacaca	lncCOBRA1 ChIRP Antisense probe 1
atgaaattgcctcagctcag	lncCOBRA1 ChIRP Antisense probe 2
ccgcatgataaaatctcgga	lncCOBRA1 ChIRP Antisense probe 3
agttcaggtctccataattt	lncCOBRA1 ChIRP Antisense probe 4
ccccagataaaaaagacacc	lncCOBRA1 ChIRP Antisense probe 5
gttttgacatcataagagct	lncCOBRA1 ChIRP Antisense probe 6
